# CNSistent integration and feature extraction from somatic copy number profiles

**DOI:** 10.1101/2024.12.23.630118

**Authors:** Adam Streck, Roland F. Schwarz

## Abstract

The vast majority of cancers exhibit Somatic Copy Number Alterations (SCNAs)—gains and losses of variable regions of DNA. SCNAs can shape the phenotype of cancer cells, *e*.*g*. by increasing their proliferation rates, removing tumor suppressor genes, or immortalizing cells. While many SCNAs are unique to a patient, certain recurring patterns emerge as a result of shared selectional constraints or common mutational processes. To discover such patterns in a robust way, the size of the dataset is essential, which necessitates combining SCNA profiles from different cohorts, a non-trivial task.

To achieve this, we developed CNSistent, a Python package for imputation, filtering, consistent segmentation, feature extraction, and visualization of cancer copy number profiles from heterogeneous datasets. We demonstrate the utility of CNSistent by applying it to the publicly available TCGA, PCAWG, and TRACERx cohorts. We compare different segmentation and aggregation strategies on cancer type and subtype classification tasks using deep convolutional neural networks. We demonstrate an increase in accuracy over training on individual cohorts and efficient transfer learning between cohorts. Using integrated gradients we investigate lung cancer classification results, highlighting *SOX2* amplifications as the dominant copy number alteration in lung squamous cell carcinoma.
