## Supplementary Table 1 for "CNSistent integration and feature extraction from somatic copy number profiles"

### Sheet: supplementary_table_1
Source	Total Samples	Removed Samples	Reason To Remove	Afer removal	Low Aneuploidy	Low Coverage	Filtered samples
PCAWG	2778	195	Blacklisted	2583	211	3	2369
TRACERx	2122	502	Overlapping	1620	0	19	1322
TCGA	10674	828	Duplicates in PCAWG	9846	745	19	9210
