## Supplementary Table 2 for "CNSistent integration and feature extraction from somatic copy number profiles"

### Sheet: Copy of supplementary_table_1
select	remove	filter	aggregate
chromosomes	gaps	1 Mb	mean
arms	gaps	1 Mb	mean
cytobands	gaps	100 Kb	mean
10 Mb	gaps	1 Mb	mean
5 Mb	gaps	500 Kb	mean
3 Mb	gaps	300 Kb	mean
2 Mb	gaps	200 Kb	mean
1 Mb	gaps	100 Kb	mean
500 Kb	gaps	50 Kb	mean
250 Kb	gaps	25 Kb	mean
COSMIC	-		min
ENSEMBL	-	-	min
merge 1 Mb	gaps	100 Kb	mean
merge 500 Kb	gaps	50 Kb	mean
merge 250 Kb	gaps	25 Kb	mean
