## Supplementary Table 3 for "CNSistent integration and feature extraction from somatic copy number profiles"

### Sheet: supplementary_table_2
	loss	time	train_acc	train_f1	train_prec	train_rec	test_acc	test_f1	test_prec	test_rec	input_size	param_count
whole	0.837181	25.9832	0.799505	0.807905	0.806976	0.81557	0.724788	0.739084	0.738273	0.749271	22	7198
arms	0.650947	24.9013	0.871909	0.875004	0.875433	0.881054	0.801827	0.810542	0.811901	0.818588	40	8734
10MB	0.353878	22.6392	0.94202	0.942191	0.941485	0.94461	0.87067	0.875638	0.871863	0.882208	272	31774
5MB	0.278414	19.8801	0.957853	0.95779	0.957256	0.959271	0.888922	0.893929	0.892538	0.89833	542	56350
COSMIC	0.239749	21.7106	0.963852	0.964217	0.96223	0.967277	0.902689	0.907083	0.903995	0.912033	681	70174
bands	0.232876	21.8989	0.96241	0.962627	0.96197	0.964625	0.89725	0.904181	0.902462	0.907948	843	85534
3MB	0.232537	22.2917	0.966042	0.966269	0.96594	0.967316	0.896116	0.902372	0.901152	0.904566	902	91678
2MB	0.201984	19.6284	0.970504	0.970336	0.96886	0.972625	0.898774	0.904096	0.901415	0.908801	1353	134686
1MB	0.168503	14.7706	0.976069	0.975541	0.975323	0.976459	0.905376	0.911167	0.910695	0.913274	2709	265246
merge_1MB	0.161573	16.9994	0.977426	0.976877	0.97566	0.978885	0.898161	0.90368	0.901335	0.908717	2797	272926
500KB	0.133007	13.2354	0.982561	0.982629	0.982866	0.983027	0.9025	0.909333	0.908524	0.912262	5409	524830
merge_500KB	0.134764	16.1588	0.982219	0.981289	0.979553	0.983912	0.90501	0.908976	0.906505	0.913269	5569	540190
250KB	0.117493	19.2122	0.982997	0.982812	0.982022	0.984273	0.894552	0.901772	0.901529	0.904431	10757	1037854
merge_250KB	0.115499	18.1377	0.988516	0.988653	0.988309	0.989139	0.897278	0.902877	0.902486	0.906511	10797	1040926
ENSEMBL	0.097364	24.0681	0.990454	0.990459	0.99025	0.990776	0.890442	0.896826	0.895266	0.900603	19430	1870366
